# Proliferative arrest induces neuronal differentiation and innate immune responses in normal and Creutzfeldt-Jakob Disease agent (CJ) infected rat septal neurons

**DOI:** 10.1101/2024.07.26.605349

**Authors:** Nathan Pagano, Gerard Aguilar Perez, Rolando Garcia-Milian, Laura Manuelidis

**Author notes:** Current address Laboratory of Molecular Neuroscience, German Center for Neurodegenerative Diseases (DZNE), 10117 Berlin, Germany. Bioinformatics Support Hub, Yale Medical Library, Yale School of Medicine (Rolando Garcia-Milian).

## Abstract

Rat post-mitotic septal neurons, engineered to proliferate and arrest under physiological conditions can be maintained for weeks without cytotoxic effects. Nine independent cDNA libraries were made to follow arrest-induced neural differentiation and innate immune responses in normal uninfected and CJ agent infected septal neurons for weeks. CJ infection created a non-productive latent (CJ-) and a productive (CJ+) high infectivity model (10 logs/gm). Arrest of normal uninfected cells upregulated a plethora of anti-proliferative transcripts and known neuronal differentiation transcripts (e.g., Agtr2, Neuregulin-1, GDF6, SFRP4 and Prnp). Notably, many activated IFN innate immune genes were simultaneously upregulated (e.g., OAS1, RTP4, ISG20, GTB4, CD80, cytokines, chemokines and complement) along with clusterin (CLU) that binds misfolded proteins. Arrest of latently infected CJ-cells induced even more profound global transcript differences. CJ+ cells markedly downregulated the anti-proliferative controls seen in arrested normal cells. CJ+ infection also suppressed neuronal differentiation transcripts, including Prnp which is essential for CJ agent infection. Additionally, IFN and cytokine/chemokine pathways were also strongly enhanced. Analysis of the 342 CJ+ unique transcripts revealed additional innate immune and anti-viral-linked transcripts, e.g., Il17, ISG15, and RSAD2 (viperin). These data show: 1) innate immune transcripts are produced by normal neurons during differentiation; 2) CJ infection enhances and expands anti-viral responses; 3) non-productive latent infection can epigenetically imprint many proliferative pathways to thwart complete arrest. Consequently, human blood and intestinal myeloid peripheral cells that are latently infected (silent) for many years may be stimulated in vitro to produce CJ+ linked diagnostic transcripts.
