## supplemental file S10 for "Proliferative arrest induces neuronal differentiation and innate immune responses in normal and Creutzfeldt-Jakob Disease agent (CJ) infected rat septal neurons"

### Sheet: Sheet1
UPREGULATED UNIQUE GENES (BY GROUP)				DOWNREGULATED UNIQUE GENES (BY GROUP)
[CJ+_v_CJ-]-unique	[CJ+_v_NL]-unique	[CJ+_v_ArN]-unique		[CJ+_v_CJ-]-unique	[CJ+_v_NL]-unique	[CJ+_v_ArN]-unique
Fndc1	Foxn3	Parpbp.		Met	Actb	Itgb5
AABR07068316.1	Eif2s3	Clasrp		RF00020	Unc5c	AC141959.1
Mbd5	Psd3	Ppargc1b		Taf1d	Myo1c	Macf1
Gpr88	Herc6	Suz12		Akr1b8	Egr1	Pea15
Spock3	Itgb3	Sema3g		Cyr61	S100a6	Tmem43
Inka2	Selenop	Coro2a		Magel2	Ncs1	Sulf1
Lhx2	Plcb4	LOC690035		Cd55	Htra1	F2r
Fmn1	Gbp4	Ttk		Parvb	Tnfrsf12a	Ptpn14.
Itm2a	Gbp7	Hist1h2bh		Pgr	Slc25a5	Pabpc4.
Adh6	AABR07031734.13	Cyth3		Rasgrp3	Pkp1	Tjp1
Cx3cl1	Nlrc5	Sema6b		Fabp3	Rbm3	Creb3l2
Eda2r	Flrt3	LOC100364835		Msln	Mest	Prnp
Pappa1	Ank2	Adgrg1		Sox11	Junb	Arnt2
Oasl	Mab21l2	Hmgb2		Ptprq	Cstf2	RF00019
Agtr2	Ifit2	Prr11		Fat3	RGD1311575	Rpl10
Mmp13	Helz2	Phf19		Slpi	Pgm1	Zyx
Rsad2	Olfml2b	Hist1h2ak		Lgi2	Pmepa1	Scara5
Akr1c14	Rgma	Hmgb2l1		Siglec10	Nid2	Armcx2
Ptprv	Lrba	Esco2			Atp1b1	Flnc
Mmp3	Pcdhga2	Atp1b2			Vangl2	Fjx1
Plk2	Zbtb20	Neil3			Shkbp1	Fzd6
Ccng1	C1s	Plk4			Rps6ka2	Bcl2l1
Cd80	Tspan18	Nusap1			Itgax	Asns
Mmp2	Itpr1	Depdc1			Coro1a	Nbas
Hmcn1	Prr5l	LOC102549173			Rnaseh2a	Iqsec1
Lama2	Rdh10	Col18a1			Psca	Ecm1
Edil3	Csad	Ska1				Fn1
Dcn	Abca1	Hist1h2bl				Abhd4
Cxcl10	Nupr1	Troap				Rassf8
Il33	Nod1	Hist1h2bo				Nxn
Mgmt	Lhfpl2	Ect2				Luzp1
Sfrp4	Zfp521	Uhrf1				Smarca2
Cttnbp2	Ddx58	Hist1h2ac				Fam43a
Cfh	Ddit4	Hist1h2ah				Aebp1
Aldh3a1	Tgfbr3	Bub1b				Cd151
Cdkn1a	Fgd6	Sapcd2				Cep170b
Epha7	Pnkd	Ndc80				Cdkn1a
Pamr1	Epha4	LOC103690190				Aen
Sema6a	Apol9a	Top2a				Atp11a
Sema5a	Rora	LOC684773				Sema3c
Sema3a	Parp10	Hist1h2ai				Heph
	Tle4	LOC102549061				Slc6a8
	AABR07068127.1	Sgo2				Arhgef5
	Plpp3	Hist1h2bd				Myo1d
	Adamts10	Cdc6				Sh3bp4
	Slit3	Dscc1				Mdm2
	Lifr	Birc5				Wfs1
	RT1-CE7	Hist1h2ail1				Tceal8
	Notch1	Crip2				Pls3
	Mllt3	Rttn				Dusp3
	Zfp36l1	Hist2h3c2				Jam3
	Prickle1	Pimreg				Antxr1
	Bcl2l11	Racgap1				AABR07025295.1
	Znfx1	Polq				Ephx1
	Marcks	Nek2l1				Esrra
	Sash1	RGD1562378				Masp1
	Pcdh18	Hist1h4m				Arvcf
	Adgrl2	Ckap2l				Mvp
	Jag1	Pttg1				Glrx3
	Cst3	Bub1				Gga2
	Gpc4	Pbk				Megf9
	Ccdc80	Hist2h2aa2				Renbp
	Mylip	Kif14				Serpinb9
	Abcc1	Ncaph				Maged1
	Agrn	Hist1h1a				Ehmt2
	Lgals3bp	Fam83d				Tpm2
	Ifitm3	Hist1h1d				Ankrd50
	C1r	LOC684762				Epha2
	Cd81	Cdk1				Btg2
	Wnt5a	Ccnb1				Amotl2
	Ankrd12	Hist1h3b				Cobll1
	Arhgef2	Nuf2				Zdhhc9
	Dpp7	Hist1h1b				Flnb
	Acsl3	Cntnap1				Plxna1
	Lrp1	Gins3				Rps6ka3
	Itm2c	Brca1				Enc1
	Scd2	Ccna2				Tgfa
	Hmgcs1	Iqgap3				Bex3
	Pgap1	Atad2				Basp1
	Peg3	Cep55				AABR07038926.1
	Foxc1	Kif2c				Prkce
	Plagl1	Hist2h2aa3				Arhgef28
	Ghitm	AABR07027753.2				Steap3
	Fads1	Hist1h3a				Src
	Nrp2	Gmnn				St3gal6
	Nfat5	Kif15 : kinesis spindle assembly				Cdc42bpg
		Knl1				Atrnl1
		AABR07027811.2				Rnf169
		Ube2c				Cpt1c
		AABR07000658.1				Chn1
		Plk1				Zmat3
		Hid1				Ptx3
		Exo1				Fam53b
		Tonsl				Nucb2
		Cdca7				Zfp275
		Kif11				Atp11b
		Mki67				RF00006
		Cdc20				Clu
		Hist1h2an				Smarcd3
		Kifc1				Lama5
		Per3				Pc
		AABR07012583.2				AABR07028769.1
		Ncapg				Col4a5
		Aurka				Plk2
		Gas2l3				Atp11c
		Tpx2				Inka2
		E2f8				Ccdc9b
		Cenpf				Pam
		Knstrn				Myo1e
		Ticrr				Dynlt3
		Cdca2				Nacc2
		Prc1				Pcdh19
		Hjurp				AABR07037451.2
		Slc29a1				Pard6g
		Tubb2a				AABR07039210.1
		Fam111a				Dsel
		Slc25a16				Igf2
		Aurkb				Nectin3
		Aspm				Plekha7
		Cdca3				Podxl2
		Melk				Relb
		Espl1				Nrip1
		Zfp367				Gla
		Fyn				Celf2
		Cdc25b				Prrg4
		Rad51				Mmp15
		LOC100911204				RGD1306556
		Tfrc				Loxl4
		Dtl				Nckap5
		Spag5				Ston2
		Mcm5				Ophn1
		Brip1				Fhl1
		Hist1h1c				Gadd45g
		Asf1b				Akap5
		Tacc3				Prickle2
		Mms22l				Cgnl1
		Gins2				Nectin1
		Cip2a				Optn
		Cdc45				Ankrd1
		H2afx				Itga7
		Kif20b				Vldlr
		Plekhh3				Pcmtd1
		AABR07069282.1				Clip3
		Hmmr				Dmd
		Kif20a				Wnk3
		Cenpe				Fchsd2
		Kif22				Dnajc6
		Ncapg2
		Aqp1
		Brca2
		Mcm3
		Mtbp
		Cdk2
		Cit
		Blm
		Kif23
		Kif18b
		Clspn
		Cdkn2c
		LOC100912564
		Mybl2
		Cdt1
		Hist2h4a
		Nasp
		Chaf1a
		Hmgn2
		Scd
		Atad5
		Arhgap11a
		Tuba1c
		Kntc1
		Lmnb1
		AABR07025328.1
		Tk1
		Ccnf
		Hist1h1e
		Pcna
		Trim59
		Pole
		Ncapd2
		Stmn1
		Hist1h2bcl1
		Heg1
		Smc2
		Rif1
		Mcm7
		Smc4
		Dek
		Mcm4
		Col6a2
		LOC100363502
		AABR07028352.1
		LOC100359539
		Mcm6
		Rad21
